# Identification of viruses belonging to the family *Partitiviridae* from plant transcriptomes

**DOI:** 10.1101/2020.03.11.988063

**Authors:** Yeonhwa Jo, Won Kyong Cho

**Affiliations:** Research Institute of Agriculture and Life Sciences, College of Agriculture and Life Sciences, Seoul National University, Seoul 08826, Republic of Korea

**Keywords:** Viruses, *Partitiviridae*, Identification, Plant transcriptome

## Abstract

Viruses in the family *Partitiviridae* consist of non-enveloped viruses with bisegmented double-stranded RNA genomes. Viruses in this family have been identified from plants and fungi. In this study, we identified several viruses belonging to the family *Partitiviridae* using plant transcriptomes. From 11 different plant species, we identified a total of 74 RNA segments representing 23 partitiviruses. Of 74 RNA segments, 28 RNA segments encode RNA-dependent RNA polymerases (RdRp) while 46 RNA segments encode coat proteins (CPs). According to ICTV demarcation for the family *Partitiviridae*, 25 RNAs encoding RdRp and 41 RNAs encoding CP were novel RNA segments. In addition, we identified eight RNA segments (three for RdRp and five for CP) belonging to the known partitivruses. Taken together, this study provides the largest number of partitiviruses from plant transcriptomes in a single study.
