## Supplementary Table 1 for "Identification of viruses belonging to the family *Partitiviridae* from plant transcriptomes"

### Sheet: Sheet1
Table S1. BLASTP results of identified viral proteins associated with partitiviruses.
The individual ORF proteins were subjected to BLASTP search against NCBI's non redundant protein database.
The best matched protein for individual viral protein with amino acid sequence coverage, identity, and accession number were provided.
Index	Virus name	The best matched protein	Coverage	Identity	Accession No.
1	Alloteropsis_cryptic_virus_1_RNA1_Won_1700	RNA dependent RNA polymerase [Arhar cryptic virus-I]	0.95	0.6463	YP_009026407.1
2	Alloteropsis_cryptic_virus_1_RNA2_Won_1707	capsid protein [White clover cryptic virus 1]	1	0.5816	YP_086755.1
3	Alloteropsis_cryptic_virus_1_RNA3_Won_1418	putative coat protein [Citrullus lanatus cryptic virus]	0.9	0.3798	APT68924.1
4	Alloteropsis_cryptic_virus_2_RNA1_Won_1585	putative RNA-dependent RNA polymerase [Raphanus sativus cryptic virus 3]	1	0.6674	YP_002364401.1
5	Alloteropsis_cryptic_virus_2_RNA2_Won_1483	Coat Protein [Arhar cryptic virus-I]	0.95	0.3926	YP_009026398.1
6	Alloteropsis_cryptic_virus_2_RNA3_Won_1326	Coat Protein [Arhar cryptic virus-I]	0.96	0.4235	YP_009026399.2
7	Amaranthus_cryptic_virus_1_RNA1_Won_1581	RNA dependent RNA polymerase [Persimmon cryptic virus]	0.99	0.6632	YP_006390091.1
8	Amaranthus_cryptic_virus_1_RNA2_Won_1561	coat protein [Pepper cryptic virus 1]	0.89	0.3291	AYA43792.1
9	Amaranthus_cryptic_virus_2_RNA1_Won_1543	RNA-dependent RNA polymerase [Pepper cryptic virus 2]	0.98	0.5772	AVL84364.1
10	Amaranthus_cryptic_virus_2_RNA2_Won_1507	coat protein [Persimmon cryptic virus]	0.97	0.4184	YP_006390090.1
11	Amaranthus_cryptic_virus_3_RNA1_Won_2369	RNA-dependent RNA polymerase [Hop trefoil cryptic virus 2]	1	0.6873	YP_007889825.1
12	Amaranthus_cryptic_virus_3_RNA1_Cho_878	RNA-dependent RNA polymerase [Hop trefoil cryptic virus 2]	1	0.6111	YP_007889825.1
13	Amaranthus_cryptic_virus_3_RNA2_Won_1686	putative coat protein [Red clover cryptic virus 1]	1	0.591	AWK57379.1
14	Amaranthus_cryptic_virus_3_RNA2_Cho_1163	coat protein [Red clover cryptic virus 1]	0.98	0.5988	YP_008719883.1
15	Amaranthus_cryptic_virus_4_RNA1_Won_667	RNA-dependent RNA polymerase [Hop trefoil cryptic virus 2]	0.98	0.58	YP_007889825.1
16	Amaranthus_cryptic_virus_4_RNA2_Won_2211	putative capsid protein [Primula malacoides virus China/Mar2007]	0.99	0.4934	YP_003104769.1
17	Ambrosia_cryptic_virus_1_RNA1_Won_1966	putative RNA-dependant RNA polymerase [Raphanus sativus cryptic virus 4]	0.98	0.7767	ATG29853.1
18	Ambrosia_cryptic_virus_1_RNA2_Won_1683	putative coat protein [Red clover cryptic virus 1]	0.94	0.452	AWK57379.1
19	Ambrosia_cryptic_virus_2_RNA1_Won_1608	RNA-dependent RNA polymerase [Pepper cryptic virus 2]	0.97	0.5902	AVL84364.1
20	Ambrosia_cryptic_virus_2_RNA2_Won_1700	capsid protein [White clover cryptic virus 1]	1	0.4725	YP_086755.1
21	Camellia_cryptic_virus_1_RNA1_Won_1681	RNA-dependent RNA polymerase [Camellia oleifera cryptic virus 1]	1	0.9287	QBQ83753.1
22	Camellia_cryptic_virus_1_RNA2_Won_1318	coat protein 2 [Camellia oleifera cryptic virus 1]	1	0.9041	QBQ83755.1
23	Camellia_cryptic_virus_1_RNA3_Won_1410	coat protein 1 [Camellia oleifera cryptic virus 1]	1	0.9096	QBQ83754.1
24	Camellia_cryptic_virus_2_RNA1_Won_1510	putative RNA-dependent RNA polymerase [Melon partitivirus]	0.99	0.6547	YP_009551627.1
25	Camellia_cryptic_virus_2_RNA2_Won_1584	coat protein [Cucumis melo cryptic virus]	0.99	0.36	QBC66122.1
26	Camellia_oleifera_cryptic_virus_1_RNA2_Won_1087	coat protein 1 [Camellia oleifera cryptic virus 1]	1	0.9125	QBQ83754.1
27	Camellia_oleifera_cryptic_virus_1_RNA3_Won_1383	coat protein 2 [Camellia oleifera cryptic virus 1]	1	0.8924	QBQ83755.1
28	Camellia_cryptic_virus_2_RNA3_Won_1329	coat protein [Clohesyomyces aquaticus partitivirus 1]	0.99	0.5368	AZT88587.1
29	Dactylorhiza_cryptic_virus_1_RNA1_Won_1590	RNA-dependent RNA polymerase [Beet cryptic virus 2]	0.98	0.6086	QCF59322.1
30	Dactylorhiza_cryptic_virus_1_RNA2_Won_1427	coat protein [Persimmon cryptic virus]	0.98	0.4701	YP_006390090.1
31	Dactylorhiza_cryptic_virus_2_RNA1_Won_1582	RNA dependent RNA polymerase [Persimmon cryptic virus]	0.98	0.6329	YP_006390091.1
32	Dactylorhiza_cryptic_virus_2_RNA2_Won_1498	coat protein [Pepper cryptic virus 2]	0.95	0.3333	BAV93049.1
33	Dactylorhiza_cryptic_virus_3_RNA1_Won_1410	RNA dependent RNA polymerase [Sinapis alba cryptic virus 1]	0.99	0.6523	YP_009255398.1
34	Dactylorhiza_cryptic_virus_3_RNA2_Won_1333	coat protein [Pittosporum cryptic virus-1]	0.99	0.4604	CEJ95597.2
35	Helianthus_cryptic_virus_1_RNA1_Won_2399	RNA-dependent RNA polymerase [Hop trefoil cryptic virus 2]	1	0.7323	YP_007889825.1
36	Helianthus_cryptic_virus_1_RNA1_Cho_1384	RNA-dependent RNA polymerase [Hop trefoil cryptic virus 2]	0.98	0.7072	YP_007889825.1
37	Helianthus_cryptic_virus_1_RNA1_Kyong_1384	RNA-dependent RNA polymerase [Hop trefoil cryptic virus 2]	0.98	0.7047	YP_007889825.1
38	Helianthus_cryptic_virus_1_RNA2_Cho_2249	putative capsid protein [Primula malacoides virus China/Mar2007]	0.99	0.6171	YP_003104769.1
39	Helianthus_cryptic_virus_1_RNA2_Won_1821	putative capsid protein [Primula malacoides virus China/Mar2007]	0.99	0.6329	YP_003104769.1
40	Helianthus_cryptic_virus_1_RNA2_Kyong_2156	putative capsid protein [Primula malacoides virus China/Mar2007]	0.99	0.6171	YP_003104769.1
41	Helianthus_cryptic_virus_1_RNA2_Yeon_1584	putative capsid protein [Primula malacoides virus China/Mar2007]	0.98	0.6135	YP_003104769.1
42	Helianthus_cryptic_virus_1_RNA2_Sik_1584	putative capsid protein [Primula malacoides virus China/Mar2007]	0.98	0.6135	YP_003104769.1
43	Lomandra_cryptic_virus_1_RNA1_Won_1314	RNA-dependent RNA polymerase [Camellia oleifera cryptic virus 1]	1	0.7466	QBQ83753.1
44	Lomandra_cryptic_virus_1_RNA2_Won_1350	coat protein 2 [Camellia oleifera cryptic virus 1]	0.95	0.386	QBQ83755.1
45	Lomandra_cryptic_virus_1_RNA3_Won_1321	coat protein 1 [Camellia oleifera cryptic virus 1]	0.98	0.5147	QBQ83754.1
46	Panax_cryptic_virus_1_RNA1_Won_1570	RNA dependent RNA polymerase [Pittosporum cryptic virus-1]	1	0.7421	CEJ95596.2
47	Panax_cryptic_virus_1_RNA2_Won_1528	coat protein [Pittosporum cryptic virus-1]	0.99	0.5364	CEJ95597.2
48	Panax_cryptic_virus_2_RNA1_Won_1552	RNA dependent RNA polymerase [Persimmon cryptic virus]	0.99	0.7626	YP_006390091.1
49	Panax_cryptic_virus_2_RNA2_Won_1491	coat protein [Persimmon cryptic virus]	0.99	0.639	YP_006390090.1
50	Panax_cryptic_virus_3_RNA1_Won_1720	RNA-dependent RNA polymerase [Rose partitivirus]	1	0.5017	ANQ45203.1
51	Panax_cryptic_virus_3_RNA2_Won_1836	capsid protein [Pear alphapartitivirus]	0.97	0.4603	BBA66578.1
52	Panax_cryptic_virus_4_RNA3_Won_1609	capsid protein [Pear alphapartitivirus]	1	0.7149	BBA66578.1
53	Panax_cryptic_virus_4_RNA1_Won_1115	RNA-dependent RNA polymerase [Pear alphapartitivirus]	1	0.8635	BBA66577.1
54	Panax_cryptic_virus_4_RNA2_Won_1013	capsid [Lysoka partiti-like virus]	0.95	0.4077	AWV67014.1
55	Panax_cryptic_virus_1_RNA1_Cho_1576	RNA dependent RNA polymerase [Pittosporum cryptic virus-1]	1	0.7421	CEJ95596.2
56	Panax_cryptic_virus_1_RNA2_Cho_1536	coat protein [Pittosporum cryptic virus-1]	0.99	0.5364	CEJ95597.2
57	Panax_cryptic_virus_2_RNA1_Cho_1550	RNA dependent RNA polymerase [Persimmon cryptic virus]	0.99	0.5364	CEJ95597.2
58	Panax_cryptic_virus_2_RNA2_Cho_1482	coat protein [Persimmon cryptic virus]	0.99	0.639	YP_006390090.1
59	Panax_cryptic_virus_3_RNA1_Cho_1437	RNA-dependent RNA polymerase [Rose partitivirus]	0.99	0.5124	ANQ45203.1
60	Panax_cryptic_virus_3_RNA2_Cho_1804	capsid protein [Pear alphapartitivirus]	0.97	0.4603	BBA66578.1
61	Rhodiola_cryptic_virus_1_RNA1_Won_1559	RdRp [Lysoka partiti-like virus]	1	0.6115	AWV67012.1
62	Rhodiola_cryptic_virus_1_RNA2_Won_2730	coat protein [Raphanus sativus cryptic virus 1]	0.59	0.4173	ABA46820.1
63	Rhodiola_cryptic_virus_1_RNA3_Won_1373	capsid protein [Arabidopsis halleri partitivirus 1]	0.97	0.5915	YP_009273019.1
64	Rhodiola_cryptic_virus_1_RNA4_Won_1580	capsid [Lysoka partiti-like virus]	0.92	0.3705	AWV67014.1
65	Rhodiola_cryptic_virus_1_RNA5_Won_1290	capsid [Lysoka partiti-like virus]	0.95	0.3754	AWV67014.1
66	Rhodiola_cryptic_virus_1_RNA6_Won_1410	coat protein [Pepper cryptic virus 1]	0.89	0.3426	AYA43792.1 89%
67	Rhodiola_cryptic_virus_2_RNA1_Won_1584	RNA-dependent RNA polymerase [Medicago sativa deltapartitivirus 1]	1	0.6499	ATJ00052.1
68	Rhodiola_cryptic_virus_2_RNA2_Won_1361	capsid protein [Pyrus pyrifolia cryptic virus]	0.99	0.4065	BBA20646.1
69	Rhodiola_cryptic_virus_2_RNA3_Won_1469	capsid protein [Pyrus pyrifolia cryptic virus]	0.98	0.415	BBA20647.1
70	Rhodiola_cryptic_virus_2_RNA4_Won_930	putative coat protein [Melon partitivirus]	0.46	0.5315	YP_009551628.1
71	Rhodiola_cryptic_virus_2_RNA5_Won_1037	putative coat protein [Melon partitivirus]	0.58	0.3781	YP_009551628.1
72	Vicia_cryptic_virus_RNA1_Won_1701	putative RNA-dependent RNA polymerase [Vicia cryptic virus]	1	0.9982	ABN71239.1
73	Vicia_cryptic_virus_RNA2_Won_1662	coat protein [Vicia cryptic virus]	1	1	ABN71235.1
74	Vicia_cryptic_virus_1_RNA3_Won_1697	coat protein [Red clover cryptic virus 1]	1	0.5897	YP_008719883.1
